# Simultaneous smoothing and detection of topological units of genome organization from sparse chromatin contact count matrices with matrix factorization

**DOI:** 10.1101/2020.08.17.254615

**Authors:** Da-Inn Lee, Sushmita Roy

## Abstract

The three-dimensional (3D) organization of the genome plays a critical role in gene regulation for diverse normal and disease processes. High-throughput chromosome conformation capture (3C) assays, such as Hi-C, SPRITE, GAM, and HiChIP, have revealed higher-order organizational units such as topologically associating domains (TADs), which can shape the regulatory landscape governing downstream phenotypes. Analysis of high-throughput 3C data depends on the sequencing depth, which directly affects the resolution and the sparsity of the generated 3D contact count map. Identification of TADs remains a significant challenge due to the sensitivity of existing methods to resolution and sparsity. Here we present GRiNCH, a novel matrix-factorization-based approach for simultaneous TAD discovery and smoothing of contact count matrices from high-throughput 3C data. GRiNCH TADs are enriched in known architectural proteins and chromatin modification signals and are stable to the resolution, and sparsity of the input data. GRiNCH smoothing improves the recovery of structure and significant interactions from low-depth datasets. Furthermore, enrichment analysis of 746 transcription factor motifs in GRiNCH TADs from developmental time-course and cell-line Hi-C datasets predicted transcription factors with potentially novel genome organization roles. GRiNCH is a broadly applicable tool for the analysis of high throughput 3C datasets from a variety of platforms including SPRITE and HiChIP to understand 3D genome organization in diverse biological contexts.
