## Supplementary material for "Simultaneous smoothing and detection of topological units of genome organization from sparse chromatin contact count matrices with matrix factorization": Data and scripts to generate Table 1 and Table S1: daviesbouldin_prop.txt

Cell	Method	p-val<0.05
Gm12878	rGMAP	0.043
Gm12878	Armatus	0.021
Gm12878	Directionality	0.001
Gm12878	Insulation	0.014
Gm12878	HiCSeg	0.174
Gm12878	TopDom	0.060
Hmec	rGMAP	0.060
Hmec	Armatus	0.031
Hmec	Directionality	0.000
Hmec	Insulation	0.033
Hmec	HiCSeg	0.219
Hmec	TopDom	0.047
Huvec	rGMAP	0.104
Huvec	Armatus	0.026
Huvec	Directionality	0.001
Huvec	Insulation	0.041
Huvec	HiCSeg	0.295
Huvec	TopDom	0.186
K562	rGMAP	0.047
K562	Armatus	0.048
K562	Directionality	0.005
K562	Insulation	0.025
K562	HiCSeg	0.246
K562	TopDom	0.194
Nhek	rGMAP	0.043
Nhek	Armatus	0.030
Nhek	Directionality	0.000
Nhek	Insulation	0.004
Nhek	HiCSeg	0.180
Nhek	TopDom	0.049
Gm12878	GRiNCH-subTAD	0.230
Gm12878	GRiNCH-TAD	0.223
Gm12878	GRiNCH-metaTAD	0.185
Hmec	GRiNCH-subTAD	0.200
Hmec	GRiNCH-TAD	0.206
Hmec	GRiNCH-metaTAD	0.147
Huvec	GRiNCH-subTAD	0.354
Huvec	GRiNCH-TAD	0.357
Huvec	GRiNCH-metaTAD	0.261
K562	GRiNCH-subTAD	0.307
K562	GRiNCH-TAD	0.293
K562	GRiNCH-metaTAD	0.218
Nhek	GRiNCH-subTAD	0.204
Nhek	GRiNCH-TAD	0.176
Nhek	GRiNCH-metaTAD	0.134
