## Supplementary material for "Simultaneous smoothing and detection of topological units of genome organization from sparse chromatin contact count matrices with matrix factorization": Data and scripts to generate Table 1 and Table S1: daviesbouldin_prop_pivot.txt

Method	Gm12878	Hmec	Huvec	K562	Nhek	Mean across cell lines	Rank by mean
Armatus	0.021	0.031	0.026	0.048	0.030	0.031	5
Directionality	0.001	0.000	0.001	0.005	0.000	0.001	7
GRiNCH-TAD	0.223	0.206	0.357	0.293	0.176	0.251	1
HiCSeg	0.174	0.219	0.295	0.246	0.180	0.223	2
Insulation	0.014	0.033	0.041	0.025	0.004	0.023	6
TopDom	0.060	0.047	0.186	0.194	0.049	0.107	3
rGMAP	0.043	0.060	0.104	0.047	0.043	0.059	4
