## Supplementary material for "Simultaneous smoothing and detection of topological units of genome organization from sparse chromatin contact count matrices with matrix factorization": Data and scripts to generate Table 1 and Table S1: deltacount_prop.txt

Cell	Method	p-val<0.05
Gm12878	rGMAP	0.027
Gm12878	Armatus	0.062
Gm12878	Directionality	0.001
Gm12878	Insulation	0.009
Gm12878	HiCSeg	0.122
Gm12878	TopDom	0.017
Hmec	rGMAP	0.042
Hmec	Armatus	0.036
Hmec	Directionality	0.001
Hmec	Insulation	0.018
Hmec	HiCSeg	0.174
Hmec	TopDom	0.017
Huvec	rGMAP	0.039
Huvec	Armatus	0.030
Huvec	Directionality	0.001
Huvec	Insulation	0.014
Huvec	HiCSeg	0.252
Huvec	TopDom	0.031
K562	rGMAP	0.023
K562	Armatus	0.048
K562	Directionality	0.006
K562	Insulation	0.009
K562	HiCSeg	0.200
K562	TopDom	0.026
Nhek	rGMAP	0.031
Nhek	Armatus	0.026
Nhek	Directionality	0.001
Nhek	Insulation	0.001
Nhek	HiCSeg	0.129
Nhek	TopDom	0.014
Gm12878	GRiNCH-subTAD	0.108
Gm12878	GRiNCH-TAD	0.115
Gm12878	GRiNCH-metaTAD	0.117
Hmec	GRiNCH-subTAD	0.107
Hmec	GRiNCH-TAD	0.118
Hmec	GRiNCH-metaTAD	0.103
Huvec	GRiNCH-subTAD	0.146
Huvec	GRiNCH-TAD	0.158
Huvec	GRiNCH-metaTAD	0.137
K562	GRiNCH-subTAD	0.137
K562	GRiNCH-TAD	0.139
K562	GRiNCH-metaTAD	0.128
Nhek	GRiNCH-subTAD	0.091
Nhek	GRiNCH-TAD	0.093
Nhek	GRiNCH-metaTAD	0.096
