## Supplementary material for "Simultaneous smoothing and detection of topological units of genome organization from sparse chromatin contact count matrices with matrix factorization": Data and scripts to generate Table 1 and Table S1: deltacount_prop_pivot.txt

Method	Gm12878	Hmec	Huvec	K562	Nhek	Mean across cell lines	Rank by mean
Armatus	0.062	0.036	0.030	0.048	0.026	0.040	3
Directionality	0.001	0.001	0.001	0.006	0.001	0.002	7
GRiNCH-TAD	0.115	0.118	0.158	0.139	0.093	0.125	2
HiCSeg	0.122	0.174	0.252	0.200	0.129	0.175	1
Insulation	0.009	0.018	0.014	0.009	0.001	0.010	6
TopDom	0.017	0.017	0.031	0.026	0.014	0.021	5
rGMAP	0.027	0.042	0.039	0.023	0.031	0.032	4
