## Supplementary material for "Simultaneous smoothing and detection of topological units of genome organization from sparse chromatin contact count matrices with matrix factorization": Data and scripts to generate Table 1 and Table S1: tad_count_and_size.txt

Method	Resolution	Cell	Number of TADs	Mean TAD Size	Median TAD Size
3DNetMod	10kb	Gm12878	63673	134101.58	90000
3DNetMod	10kb	Hmec	66531	130448.81	90000
3DNetMod	10kb	Huvec	66393	125888.12	90000
3DNetMod	10kb	K562	68729	119882.87	80000
3DNetMod	10kb	Nhek	38814	135557.79	90000
3DNetMod	25kb	Gm12878	18325	381079.13	300000
3DNetMod	25kb	Hmec	23409	345523.09	250000
3DNetMod	25kb	Huvec	23113	353708.95	250000
3DNetMod	25kb	K562	22734	329423.99	250000
3DNetMod	25kb	Nhek	22768	349778.20	275000
3DNetMod	50kb	Gm12878	8113	700782.69	550000
3DNetMod	50kb	Hmec	10366	630874.98	500000
3DNetMod	50kb	Huvec	9728	674506.58	500000
3DNetMod	50kb	K562	9649	648756.35	500000
3DNetMod	50kb	Nhek	10449	621317.83	500000
rGMAP	10kb	Gm12878	3699	615825.90	530000
rGMAP	10kb	Hmec	6487	412472.64	340000
rGMAP	10kb	Huvec	5727	441719.92	350000
rGMAP	10kb	K562	4296	548079.61	470000
rGMAP	10kb	Nhek	6095	438308.45	360000
rGMAP	25kb	Gm12878	1574	1542662.01	1362500
rGMAP	25kb	Hmec	2605	1067725.53	900000
rGMAP	25kb	Huvec	2289	1173896.90	950000
rGMAP	25kb	K562	1975	1250303.80	1025000
rGMAP	25kb	Nhek	2352	1152678.57	925000
rGMAP	50kb	Gm12878	1273	2169442.26	1700000
rGMAP	50kb	Hmec	1294	2121445.13	1650000
rGMAP	50kb	Huvec	1248	2219711.54	1800000
rGMAP	50kb	K562	1142	2233625.22	1650000
rGMAP	50kb	Nhek	975	2481743.59	1900000
Armatus	10kb	Gm12878	2325	1185526.88	450000
Armatus	10kb	Hmec	7769	362452.05	190000
Armatus	10kb	Huvec	6586	422710.29	150000
Armatus	10kb	K562	3399	813883.50	510000
Armatus	10kb	Nhek	6274	447784.51	290000
Armatus	25kb	Gm12878	585	4773974.36	425000
Armatus	25kb	Hmec	3103	910087.01	575000
Armatus	25kb	Huvec	2418	1157526.88	675000
Armatus	25kb	K562	1632	1697257.97	875000
Armatus	25kb	Nhek	2978	951259.23	550000
Armatus	50kb	Gm12878	295	9514745.76	600000
Armatus	50kb	Hmec	1785	1592997.20	750000
Armatus	50kb	Huvec	1190	2370798.32	850000
Armatus	50kb	K562	797	3506587.20	900000
Armatus	50kb	Nhek	1835	1555204.36	650000
Directionality	10kb	Gm12878	2743	637513.67	440000
Directionality	10kb	Hmec	3466	516064.63	370000
Directionality	10kb	Huvec	2427	728397.20	500000
Directionality	10kb	K562	2812	668389.05	420000
Directionality	10kb	Nhek	940	1758808.51	1330000
Directionality	25kb	Gm12878	3311	607308.97	450000
Directionality	25kb	Hmec	3932	519640.13	375000
Directionality	25kb	Huvec	2990	672148.83	500000
Directionality	25kb	K562	3320	623847.89	425000
Directionality	25kb	Nhek	2022	946414.44	750000
Directionality	50kb	Gm12878	3352	680608.59	550000
Directionality	50kb	Hmec	3822	608084.77	450000
Directionality	50kb	Huvec	3040	739868.42	550000
Directionality	50kb	K562	3334	687852.43	500000
Directionality	50kb	Nhek	2497	834120.95	650000
Insulation	10kb	Gm12878	0	0.00	0
Insulation	10kb	Hmec	0	0.00	0
Insulation	10kb	Huvec	0	0.00	0
Insulation	10kb	K562	0	0.00	0
Insulation	10kb	Nhek	0	0.00	0
Insulation	25kb	Gm12878	1868	1341367.77	1075000
Insulation	25kb	Hmec	2276	1178514.94	975000
Insulation	25kb	Huvec	2509	967477.08	850000
Insulation	25kb	K562	2209	744601.63	675000
Insulation	25kb	Nhek	2946	727808.89	650000
Insulation	50kb	Gm12878	35	10992857.14	1700000
Insulation	50kb	Hmec	53	14789622.64	2150000
Insulation	50kb	Huvec	88	10054545.45	3450000
Insulation	50kb	K562	100	8058500.00	2650000
Insulation	50kb	Nhek	105	13949523.81	5100000
HiCseg	10kb	Gm12878	3777	790317.71	90000
HiCseg	10kb	Hmec	3777	778241.99	60000
HiCseg	10kb	Huvec	3777	778835.05	60000
HiCseg	10kb	K562	3777	787916.34	70000
HiCseg	10kb	Nhek	3777	762298.12	90000
HiCseg	25kb	Gm12878	3777	804719.35	250000
HiCseg	25kb	Hmec	3777	793599.42	150000
HiCseg	25kb	Huvec	3777	793936.99	125000
HiCseg	25kb	K562	3777	803759.60	175000
HiCseg	25kb	Nhek	3777	796769.92	225000
HiCseg	50kb	Gm12878	3777	829136.88	400000
HiCseg	50kb	Hmec	3777	825218.43	300000
HiCseg	50kb	Huvec	3777	827098.23	250000
HiCseg	50kb	K562	3777	828064.60	300000
HiCseg	50kb	Nhek	3777	821088.17	350000
TopDom	10kb	Gm12878	16103	181145.75	130000
TopDom	10kb	Hmec	16580	175481.30	120000
TopDom	10kb	Huvec	14602	198769.35	130000
TopDom	10kb	K562	14736	196453.58	130000
TopDom	10kb	Nhek	17326	168345.84	120000
TopDom	25kb	Gm12878	8065	368034.72	300000
TopDom	25kb	Hmec	8653	343300.01	275000
TopDom	25kb	Huvec	7452	395588.43	300000
TopDom	25kb	K562	7638	386380.60	275000
TopDom	25kb	Nhek	9322	320355.07	275000
TopDom	50kb	Gm12878	4836	623045.91	500000
TopDom	50kb	Hmec	5263	572316.17	450000
TopDom	50kb	Huvec	4572	652526.25	500000
TopDom	50kb	K562	4686	639191.21	500000
TopDom	50kb	Nhek	5573	543647.95	450000
GRiNCH-TAD	10kb	Gm12878	2942	1003113.53	740000
GRiNCH-TAD	10kb	Hmec	2942	1002957.17	670000
GRiNCH-TAD	10kb	Huvec	2942	1003086.34	710000
GRiNCH-TAD	10kb	K562	2942	1003093.13	710000
GRiNCH-TAD	10kb	Nhek	2942	1002994.56	740000
GRiNCH-TAD	25kb	Gm12878	2942	1003203.60	750000
GRiNCH-TAD	25kb	Hmec	2942	1003059.14	700000
GRiNCH-TAD	25kb	Huvec	2942	1003203.60	725000
GRiNCH-TAD	25kb	K562	2941	1003553.21	725000
GRiNCH-TAD	25kb	Nhek	2942	1003110.13	750000
GRiNCH-TAD	50kb	Gm12878	2942	1003314.07	850000
GRiNCH-TAD	50kb	Hmec	2942	1003195.11	750000
GRiNCH-TAD	50kb	Huvec	2942	1003314.07	750000
GRiNCH-TAD	50kb	K562	2942	1003331.07	750000
GRiNCH-TAD	50kb	Nhek	2942	1003229.10	750000
