## Supplementary material for "Simultaneous smoothing and detection of topological units of genome organization from sparse chromatin contact count matrices with matrix factorization": Data and scripts to generate Table 1 and Table S1: tad_median_size_pivot.txt

Method	Gm12878 10kb->25kb	Gm12878 25kb->50kb	Hmec 10kb->25kb	Hmec 25kb->50kb	Huvec 10kb->25kb	Huvec 25kb->50kb	K562 10kb->25kb	K562 25kb->50kb	Nhek 10kb->25kb	Nhek 25kb->50kb	Mean across cell lines	Rank by mean
3DNetMod	210000.000	250000.000	160000.000	250000.000	160000.000	250000.000	170000.000	250000.000	185000.000	225000.000	211000.000	5
Armatus	25000.000	175000.000	385000.000	175000.000	525000.000	175000.000	365000.000	25000.000	260000.000	100000.000	221000.000	6
Directionality	10000.000	100000.000	5000.000	75000.000	0.000	50000.000	5000.000	75000.000	580000.000	100000.000	100000.000	2
GRiNCH-TAD	10000.000	100000.000	30000.000	50000.000	15000.000	25000.000	15000.000	25000.000	10000.000	0.000	28000.000	1
HiCseg	160000.000	150000.000	90000.000	150000.000	65000.000	125000.000	105000.000	125000.000	135000.000	125000.000	123000.000	3
Insulation		625000.000		1175000.000		2600000.000		1975000.000		4450000.000	2165000.000	8
TopDom	170000.000	200000.000	155000.000	175000.000	170000.000	200000.000	145000.000	225000.000	155000.000	175000.000	177000.000	4
rGMAP	832500.000	337500.000	560000.000	750000.000	600000.000	850000.000	555000.000	625000.000	565000.000	975000.000	665000.000	7
