## Supplementary material for "Simultaneous smoothing and detection of topological units of genome organization from sparse chromatin contact count matrices with matrix factorization": Data and scripts to generate Table 1 and Table S1: randindex_mean_pivot.txt

Method	Gm12878 to Hmec depth	Gm12878 to Huvec depth	Gm12878 to K562 depth	Gm12878 to Nhek depth	Mean across depths	Rank by mean
Armatus	0.741	0.769	0.794	0.750	0.764	7
Directionality	0.915	0.923	0.959	0.760	0.890	5
GRiNCH-TAD	0.990	0.992	0.992	0.989	0.991	3
HiCSeg	0.996	0.997	0.998	0.996	0.997	2
Insulation	0.964	0.938	0.751	0.847	0.875	6
TopDom	0.998	0.998	0.998	0.999	0.998	1
rGMAP	0.964	0.957	0.970	0.963	0.964	4
