## Supplementary material for "Simultaneous smoothing and detection of topological units of genome organization from sparse chromatin contact count matrices with matrix factorization": Data and scripts to generate Table 1 and Table S1: mutualinfo_mean_pivot.txt

Method	Gm12878 to Hmec depth	Gm12878 to Huvec depth	Gm12878 to K562 depth	Gm12878 to Nhek depth	Mean across depths	Rank by mean
Armatus	1.626	1.625	1.625	1.628	1.626	7
Directionality	3.063	3.106	3.391	1.969	2.882	6
GRiNCH-TAD	4.067	4.133	4.131	4.075	4.102	2
HiCSeg	3.684	3.694	3.696	3.690	3.691	3
Insulation	3.327	3.391	2.272	2.791	2.945	5
TopDom	5.314	5.319	5.338	5.334	5.326	1
rGMAP	3.448	3.338	3.425	3.416	3.407	4
