## Supplementary material for "Simultaneous smoothing and detection of topological units of genome organization from sparse chromatin contact count matrices with matrix factorization": Data and scripts to generate Table 1 and Table S1: fold_enrichment_mean_pivot.txt

Method	Gm12878-CTCF	Gm12878-RAD21	Gm12878-SMC3	Hmec-CTCF	Hmec-RAD21	Hmec-SMC3	Huvec-CTCF	Huvec-RAD21	Huvec-SMC3	K562-CTCF	K562-RAD21	K562-SMC3	Nhek-CTCF	Nhek-RAD21	Nhek-SMC3	Mean across cell lines	Rank by mean
3DNetMod	1.410	1.442	1.507	1.371	1.342	1.381	1.362	1.255	1.291	1.328	1.243	1.285	1.380	1.409	1.471	1.365	8
Armatus	0.966	1.075	1.064	1.708	1.835	1.998	1.808	1.593	1.695	1.625	1.652	1.753	1.723	1.950	2.091	1.636	6
Directionality	1.747	1.949	2.062	1.844	1.948	2.099	1.974	1.762	1.927	1.835	1.815	1.928	1.931	2.201	2.449	1.965	1
GRiNCH-TAD	1.711	1.976	2.068	1.909	2.014	2.257	2.061	1.843	2.015	1.754	1.749	1.846	1.823	2.089	2.252	1.958	3
HiCseg	1.477	1.776	1.746	1.567	1.792	1.838	1.841	1.913	2.042	1.822	2.257	2.352	1.601	1.841	1.812	1.845	5
Insulation	1.672	1.776	1.877	2.017	2.093	2.272	1.998	1.695	1.857	1.995	1.902	2.121	1.825	2.042	2.263	1.960	2
TopDom	1.727	1.916	2.037	1.893	1.957	2.120	2.001	1.763	1.907	1.853	1.789	1.897	1.795	1.938	2.067	1.911	4
rGMAP	1.369	1.396	1.457	1.597	1.651	1.747	1.550	1.347	1.447	1.363	1.291	1.336	1.563	1.698	1.805	1.508	7
