## Supplementary material for "Simultaneous smoothing and detection of topological units of genome organization from sparse chromatin contact count matrices with matrix factorization": Data and scripts to generate Table 1 and Table S1: histone_enrichment_prop.txt

Marker	Cell	Method	p-val<0.05
H3k9me3	Gm12878	rGMAP	0.060
H3k9me3	Gm12878	Armatus	0.159
H3k9me3	Gm12878	Directionality	0.083
H3k9me3	Gm12878	Insulation	0.062
H3k9me3	Gm12878	HiCSeg	0.080
H3k9me3	Gm12878	TopDom	0.061
H3k9me3	Hmec	rGMAP	0.047
H3k9me3	Hmec	Armatus	0.070
H3k9me3	Hmec	Directionality	0.023
H3k9me3	Hmec	Insulation	0.034
H3k9me3	Hmec	HiCSeg	0.055
H3k9me3	Hmec	TopDom	0.019
H3k9me3	Huvec	rGMAP	0.035
H3k9me3	Huvec	Armatus	0.045
H3k9me3	Huvec	Directionality	0.018
H3k9me3	Huvec	Insulation	0.031
H3k9me3	Huvec	HiCSeg	0.033
H3k9me3	Huvec	TopDom	0.019
H3k9me3	K562	rGMAP	0.039
H3k9me3	K562	Armatus	0.044
H3k9me3	K562	Directionality	0.036
H3k9me3	K562	Insulation	0.037
H3k9me3	K562	HiCSeg	0.044
H3k9me3	K562	TopDom	0.033
H3k9me3	Nhek	rGMAP	0.029
H3k9me3	Nhek	Armatus	0.032
H3k9me3	Nhek	Directionality	0.033
H3k9me3	Nhek	Insulation	0.034
H3k9me3	Nhek	HiCSeg	0.019
H3k9me3	Nhek	TopDom	0.024
H3k27ac	Gm12878	rGMAP	0.088
H3k27ac	Gm12878	Armatus	0.097
H3k27ac	Gm12878	Directionality	0.148
H3k27ac	Gm12878	Insulation	0.073
H3k27ac	Gm12878	HiCSeg	0.205
H3k27ac	Gm12878	TopDom	0.102
H3k27ac	Hmec	rGMAP	0.087
H3k27ac	Hmec	Armatus	0.110
H3k27ac	Hmec	Directionality	0.131
H3k27ac	Hmec	Insulation	0.122
H3k27ac	Hmec	HiCSeg	0.097
H3k27ac	Hmec	TopDom	0.098
H3k27ac	Huvec	rGMAP	0.091
H3k27ac	Huvec	Armatus	0.151
H3k27ac	Huvec	Directionality	0.147
H3k27ac	Huvec	Insulation	0.116
H3k27ac	Huvec	HiCSeg	0.194
H3k27ac	Huvec	TopDom	0.115
H3k27ac	K562	rGMAP	0.066
H3k27ac	K562	Armatus	0.163
H3k27ac	K562	Directionality	0.124
H3k27ac	K562	Insulation	0.109
H3k27ac	K562	HiCSeg	0.212
H3k27ac	K562	TopDom	0.102
H3k27ac	Nhek	rGMAP	0.104
H3k27ac	Nhek	Armatus	0.153
H3k27ac	Nhek	Directionality	0.092
H3k27ac	Nhek	Insulation	0.081
H3k27ac	Nhek	HiCSeg	0.162
H3k27ac	Nhek	TopDom	0.094
H3k27me3	Gm12878	rGMAP	0.063
H3k27me3	Gm12878	Armatus	0.043
H3k27me3	Gm12878	Directionality	0.075
H3k27me3	Gm12878	Insulation	0.073
H3k27me3	Gm12878	HiCSeg	0.059
H3k27me3	Gm12878	TopDom	0.074
H3k27me3	Hmec	rGMAP	0.062
H3k27me3	Hmec	Armatus	0.055
H3k27me3	Hmec	Directionality	0.072
H3k27me3	Hmec	Insulation	0.076
H3k27me3	Hmec	HiCSeg	0.122
H3k27me3	Hmec	TopDom	0.075
H3k27me3	Huvec	rGMAP	0.070
H3k27me3	Huvec	Armatus	0.066
H3k27me3	Huvec	Directionality	0.078
H3k27me3	Huvec	Insulation	0.085
H3k27me3	Huvec	HiCSeg	0.083
H3k27me3	Huvec	TopDom	0.094
H3k27me3	K562	rGMAP	0.046
H3k27me3	K562	Armatus	0.077
H3k27me3	K562	Directionality	0.091
H3k27me3	K562	Insulation	0.089
H3k27me3	K562	HiCSeg	0.094
H3k27me3	K562	TopDom	0.095
H3k27me3	Nhek	rGMAP	0.057
H3k27me3	Nhek	Armatus	0.066
H3k27me3	Nhek	Directionality	0.104
H3k27me3	Nhek	Insulation	0.100
H3k27me3	Nhek	HiCSeg	0.080
H3k27me3	Nhek	TopDom	0.074
H3k36me3	Gm12878	rGMAP	0.095
H3k36me3	Gm12878	Armatus	0.079
H3k36me3	Gm12878	Directionality	0.117
H3k36me3	Gm12878	Insulation	0.085
H3k36me3	Gm12878	HiCSeg	0.147
H3k36me3	Gm12878	TopDom	0.107
H3k36me3	Hmec	rGMAP	0.089
H3k36me3	Hmec	Armatus	0.131
H3k36me3	Hmec	Directionality	0.080
H3k36me3	Hmec	Insulation	0.121
H3k36me3	Hmec	HiCSeg	0.088
H3k36me3	Hmec	TopDom	0.097
H3k36me3	Huvec	rGMAP	0.086
H3k36me3	Huvec	Armatus	0.166
H3k36me3	Huvec	Directionality	0.114
H3k36me3	Huvec	Insulation	0.111
H3k36me3	Huvec	HiCSeg	0.197
H3k36me3	Huvec	TopDom	0.119
H3k36me3	K562	rGMAP	0.068
H3k36me3	K562	Armatus	0.146
H3k36me3	K562	Directionality	0.095
H3k36me3	K562	Insulation	0.104
H3k36me3	K562	HiCSeg	0.138
H3k36me3	K562	TopDom	0.106
H3k36me3	Nhek	rGMAP	0.108
H3k36me3	Nhek	Armatus	0.176
H3k36me3	Nhek	Directionality	0.049
H3k36me3	Nhek	Insulation	0.058
H3k36me3	Nhek	HiCSeg	0.204
H3k36me3	Nhek	TopDom	0.086
H3k4me1	Gm12878	rGMAP	0.079
H3k4me1	Gm12878	Armatus	0.087
H3k4me1	Gm12878	Directionality	0.153
H3k4me1	Gm12878	Insulation	0.071
H3k4me1	Gm12878	HiCSeg	0.203
H3k4me1	Gm12878	TopDom	0.095
H3k4me1	Hmec	rGMAP	0.078
H3k4me1	Hmec	Armatus	0.105
H3k4me1	Hmec	Directionality	0.139
H3k4me1	Hmec	Insulation	0.112
H3k4me1	Hmec	HiCSeg	0.137
H3k4me1	Hmec	TopDom	0.096
H3k4me1	Huvec	rGMAP	0.090
H3k4me1	Huvec	Armatus	0.145
H3k4me1	Huvec	Directionality	0.154
H3k4me1	Huvec	Insulation	0.118
H3k4me1	Huvec	HiCSeg	0.229
H3k4me1	Huvec	TopDom	0.111
H3k4me1	K562	rGMAP	0.063
H3k4me1	K562	Armatus	0.156
H3k4me1	K562	Directionality	0.140
H3k4me1	K562	Insulation	0.118
H3k4me1	K562	HiCSeg	0.197
H3k4me1	K562	TopDom	0.095
H3k4me1	Nhek	rGMAP	0.101
H3k4me1	Nhek	Armatus	0.131
H3k4me1	Nhek	Directionality	0.116
H3k4me1	Nhek	Insulation	0.089
H3k4me1	Nhek	HiCSeg	0.153
H3k4me1	Nhek	TopDom	0.092
H3k4me2	Gm12878	rGMAP	0.084
H3k4me2	Gm12878	Armatus	0.087
H3k4me2	Gm12878	Directionality	0.146
H3k4me2	Gm12878	Insulation	0.071
H3k4me2	Gm12878	HiCSeg	0.214
H3k4me2	Gm12878	TopDom	0.100
H3k4me2	Hmec	rGMAP	0.084
H3k4me2	Hmec	Armatus	0.120
H3k4me2	Hmec	Directionality	0.126
H3k4me2	Hmec	Insulation	0.114
H3k4me2	Hmec	HiCSeg	0.143
H3k4me2	Hmec	TopDom	0.102
H3k4me2	Huvec	rGMAP	0.088
H3k4me2	Huvec	Armatus	0.148
H3k4me2	Huvec	Directionality	0.143
H3k4me2	Huvec	Insulation	0.119
H3k4me2	Huvec	HiCSeg	0.181
H3k4me2	Huvec	TopDom	0.117
H3k4me2	K562	rGMAP	0.057
H3k4me2	K562	Armatus	0.158
H3k4me2	K562	Directionality	0.121
H3k4me2	K562	Insulation	0.111
H3k4me2	K562	HiCSeg	0.222
H3k4me2	K562	TopDom	0.100
H3k4me2	Nhek	rGMAP	0.099
H3k4me2	Nhek	Armatus	0.150
H3k4me2	Nhek	Directionality	0.099
H3k4me2	Nhek	Insulation	0.078
H3k4me2	Nhek	HiCSeg	0.172
H3k4me2	Nhek	TopDom	0.090
H3k4me3	Gm12878	rGMAP	0.091
H3k4me3	Gm12878	Armatus	0.142
H3k4me3	Gm12878	Directionality	0.144
H3k4me3	Gm12878	Insulation	0.069
H3k4me3	Gm12878	HiCSeg	0.202
H3k4me3	Gm12878	TopDom	0.103
H3k4me3	Hmec	rGMAP	0.079
H3k4me3	Hmec	Armatus	0.121
H3k4me3	Hmec	Directionality	0.095
H3k4me3	Hmec	Insulation	0.113
H3k4me3	Hmec	HiCSeg	0.127
H3k4me3	Hmec	TopDom	0.093
H3k4me3	Huvec	rGMAP	0.078
H3k4me3	Huvec	Armatus	0.160
H3k4me3	Huvec	Directionality	0.125
H3k4me3	Huvec	Insulation	0.108
H3k4me3	Huvec	HiCSeg	0.202
H3k4me3	Huvec	TopDom	0.113
H3k4me3	K562	rGMAP	0.064
H3k4me3	K562	Armatus	0.159
H3k4me3	K562	Directionality	0.119
H3k4me3	K562	Insulation	0.114
H3k4me3	K562	HiCSeg	0.194
H3k4me3	K562	TopDom	0.103
H3k4me3	Nhek	rGMAP	0.094
H3k4me3	Nhek	Armatus	0.158
H3k4me3	Nhek	Directionality	0.068
H3k4me3	Nhek	Insulation	0.062
H3k4me3	Nhek	HiCSeg	0.184
H3k4me3	Nhek	TopDom	0.084
H3k79me2	Gm12878	rGMAP	0.096
H3k79me2	Gm12878	Armatus	0.087
H3k79me2	Gm12878	Directionality	0.143
H3k79me2	Gm12878	Insulation	0.079
H3k79me2	Gm12878	HiCSeg	0.170
H3k79me2	Gm12878	TopDom	0.105
H3k79me2	Hmec	rGMAP	0.087
H3k79me2	Hmec	Armatus	0.121
H3k79me2	Hmec	Directionality	0.102
H3k79me2	Hmec	Insulation	0.115
H3k79me2	Hmec	HiCSeg	0.092
H3k79me2	Hmec	TopDom	0.102
H3k79me2	Huvec	rGMAP	0.087
H3k79me2	Huvec	Armatus	0.157
H3k79me2	Huvec	Directionality	0.130
H3k79me2	Huvec	Insulation	0.118
H3k79me2	Huvec	HiCSeg	0.156
H3k79me2	Huvec	TopDom	0.121
H3k79me2	K562	rGMAP	0.069
H3k79me2	K562	Armatus	0.151
H3k79me2	K562	Directionality	0.113
H3k79me2	K562	Insulation	0.105
H3k79me2	K562	HiCSeg	0.159
H3k79me2	K562	TopDom	0.106
H3k79me2	Nhek	rGMAP	0.108
H3k79me2	Nhek	Armatus	0.164
H3k79me2	Nhek	Directionality	0.055
H3k79me2	Nhek	Insulation	0.055
H3k79me2	Nhek	HiCSeg	0.155
H3k79me2	Nhek	TopDom	0.088
H3k9ac	Gm12878	rGMAP	0.081
H3k9ac	Gm12878	Armatus	0.118
H3k9ac	Gm12878	Directionality	0.139
H3k9ac	Gm12878	Insulation	0.073
H3k9ac	Gm12878	HiCSeg	0.213
H3k9ac	Gm12878	TopDom	0.104
H3k9ac	Hmec	rGMAP	0.078
H3k9ac	Hmec	Armatus	0.127
H3k9ac	Hmec	Directionality	0.121
H3k9ac	Hmec	Insulation	0.117
H3k9ac	Hmec	HiCSeg	0.115
H3k9ac	Hmec	TopDom	0.097
H3k9ac	Huvec	rGMAP	0.087
H3k9ac	Huvec	Armatus	0.158
H3k9ac	Huvec	Directionality	0.134
H3k9ac	Huvec	Insulation	0.112
H3k9ac	Huvec	HiCSeg	0.220
H3k9ac	Huvec	TopDom	0.114
H3k9ac	K562	rGMAP	0.069
H3k9ac	K562	Armatus	0.159
H3k9ac	K562	Directionality	0.122
H3k9ac	K562	Insulation	0.110
H3k9ac	K562	HiCSeg	0.196
H3k9ac	K562	TopDom	0.103
H3k9ac	Nhek	rGMAP	0.100
H3k9ac	Nhek	Armatus	0.165
H3k9ac	Nhek	Directionality	0.076
H3k9ac	Nhek	Insulation	0.071
H3k9ac	Nhek	HiCSeg	0.191
H3k9ac	Nhek	TopDom	0.090
H4k20me1	Gm12878	rGMAP	0.060
H4k20me1	Gm12878	Armatus	0.082
H4k20me1	Gm12878	Directionality	0.108
H4k20me1	Gm12878	Insulation	0.062
H4k20me1	Gm12878	HiCSeg	0.176
H4k20me1	Gm12878	TopDom	0.080
H4k20me1	Hmec	rGMAP	0.068
H4k20me1	Hmec	Armatus	0.096
H4k20me1	Hmec	Directionality	0.073
H4k20me1	Hmec	Insulation	0.087
H4k20me1	Hmec	HiCSeg	0.118
H4k20me1	Hmec	TopDom	0.081
H4k20me1	Huvec	rGMAP	0.071
H4k20me1	Huvec	Armatus	0.121
H4k20me1	Huvec	Directionality	0.107
H4k20me1	Huvec	Insulation	0.092
H4k20me1	Huvec	HiCSeg	0.087
H4k20me1	Huvec	TopDom	0.099
H4k20me1	K562	rGMAP	0.048
H4k20me1	K562	Armatus	0.106
H4k20me1	K562	Directionality	0.093
H4k20me1	K562	Insulation	0.077
H4k20me1	K562	HiCSeg	0.172
H4k20me1	K562	TopDom	0.085
H4k20me1	Nhek	rGMAP	0.083
H4k20me1	Nhek	Armatus	0.133
H4k20me1	Nhek	Directionality	0.055
H4k20me1	Nhek	Insulation	0.059
H4k20me1	Nhek	HiCSeg	0.171
H4k20me1	Nhek	TopDom	0.075
H3k9me3	Gm12878	GRiNCH-subTAD	0.075
H3k9me3	Gm12878	GRiNCH-TAD	0.085
H3k9me3	Gm12878	GRiNCH-metaTAD	0.086
H3k9me3	Hmec	GRiNCH-subTAD	0.037
H3k9me3	Hmec	GRiNCH-TAD	0.022
H3k9me3	Hmec	GRiNCH-metaTAD	0.022
H3k9me3	Huvec	GRiNCH-subTAD	0.035
H3k9me3	Huvec	GRiNCH-TAD	0.022
H3k9me3	Huvec	GRiNCH-metaTAD	0.014
H3k9me3	K562	GRiNCH-subTAD	0.040
H3k9me3	K562	GRiNCH-TAD	0.031
H3k9me3	K562	GRiNCH-metaTAD	0.027
H3k9me3	Nhek	GRiNCH-subTAD	0.029
H3k9me3	Nhek	GRiNCH-TAD	0.022
H3k9me3	Nhek	GRiNCH-metaTAD	0.023
H3k27ac	Gm12878	GRiNCH-subTAD	0.128
H3k27ac	Gm12878	GRiNCH-TAD	0.161
H3k27ac	Gm12878	GRiNCH-metaTAD	0.176
H3k27ac	Hmec	GRiNCH-subTAD	0.115
H3k27ac	Hmec	GRiNCH-TAD	0.132
H3k27ac	Hmec	GRiNCH-metaTAD	0.160
H3k27ac	Huvec	GRiNCH-subTAD	0.144
H3k27ac	Huvec	GRiNCH-TAD	0.160
H3k27ac	Huvec	GRiNCH-metaTAD	0.180
H3k27ac	K562	GRiNCH-subTAD	0.123
H3k27ac	K562	GRiNCH-TAD	0.142
H3k27ac	K562	GRiNCH-metaTAD	0.156
H3k27ac	Nhek	GRiNCH-subTAD	0.108
H3k27ac	Nhek	GRiNCH-TAD	0.114
H3k27ac	Nhek	GRiNCH-metaTAD	0.141
H3k27me3	Gm12878	GRiNCH-subTAD	0.069
H3k27me3	Gm12878	GRiNCH-TAD	0.066
H3k27me3	Gm12878	GRiNCH-metaTAD	0.077
H3k27me3	Hmec	GRiNCH-subTAD	0.078
H3k27me3	Hmec	GRiNCH-TAD	0.074
H3k27me3	Hmec	GRiNCH-metaTAD	0.063
H3k27me3	Huvec	GRiNCH-subTAD	0.092
H3k27me3	Huvec	GRiNCH-TAD	0.087
H3k27me3	Huvec	GRiNCH-metaTAD	0.096
H3k27me3	K562	GRiNCH-subTAD	0.093
H3k27me3	K562	GRiNCH-TAD	0.087
H3k27me3	K562	GRiNCH-metaTAD	0.083
H3k27me3	Nhek	GRiNCH-subTAD	0.085
H3k27me3	Nhek	GRiNCH-TAD	0.087
H3k27me3	Nhek	GRiNCH-metaTAD	0.084
H3k36me3	Gm12878	GRiNCH-subTAD	0.127
H3k36me3	Gm12878	GRiNCH-TAD	0.149
H3k36me3	Gm12878	GRiNCH-metaTAD	0.175
H3k36me3	Hmec	GRiNCH-subTAD	0.113
H3k36me3	Hmec	GRiNCH-TAD	0.133
H3k36me3	Hmec	GRiNCH-metaTAD	0.135
H3k36me3	Huvec	GRiNCH-subTAD	0.147
H3k36me3	Huvec	GRiNCH-TAD	0.161
H3k36me3	Huvec	GRiNCH-metaTAD	0.170
H3k36me3	K562	GRiNCH-subTAD	0.114
H3k36me3	K562	GRiNCH-TAD	0.124
H3k36me3	K562	GRiNCH-metaTAD	0.141
H3k36me3	Nhek	GRiNCH-subTAD	0.115
H3k36me3	Nhek	GRiNCH-TAD	0.128
H3k36me3	Nhek	GRiNCH-metaTAD	0.141
H3k4me1	Gm12878	GRiNCH-subTAD	0.123
H3k4me1	Gm12878	GRiNCH-TAD	0.156
H3k4me1	Gm12878	GRiNCH-metaTAD	0.185
H3k4me1	Hmec	GRiNCH-subTAD	0.126
H3k4me1	Hmec	GRiNCH-TAD	0.144
H3k4me1	Hmec	GRiNCH-metaTAD	0.159
H3k4me1	Huvec	GRiNCH-subTAD	0.144
H3k4me1	Huvec	GRiNCH-TAD	0.163
H3k4me1	Huvec	GRiNCH-metaTAD	0.192
H3k4me1	K562	GRiNCH-subTAD	0.122
H3k4me1	K562	GRiNCH-TAD	0.145
H3k4me1	K562	GRiNCH-metaTAD	0.157
H3k4me1	Nhek	GRiNCH-subTAD	0.111
H3k4me1	Nhek	GRiNCH-TAD	0.111
H3k4me1	Nhek	GRiNCH-metaTAD	0.138
H3k4me2	Gm12878	GRiNCH-subTAD	0.129
H3k4me2	Gm12878	GRiNCH-TAD	0.158
H3k4me2	Gm12878	GRiNCH-metaTAD	0.190
H3k4me2	Hmec	GRiNCH-subTAD	0.127
H3k4me2	Hmec	GRiNCH-TAD	0.146
H3k4me2	Hmec	GRiNCH-metaTAD	0.171
H3k4me2	Huvec	GRiNCH-subTAD	0.141
H3k4me2	Huvec	GRiNCH-TAD	0.156
H3k4me2	Huvec	GRiNCH-metaTAD	0.172
H3k4me2	K562	GRiNCH-subTAD	0.122
H3k4me2	K562	GRiNCH-TAD	0.137
H3k4me2	K562	GRiNCH-metaTAD	0.149
H3k4me2	Nhek	GRiNCH-subTAD	0.113
H3k4me2	Nhek	GRiNCH-TAD	0.116
H3k4me2	Nhek	GRiNCH-metaTAD	0.140
H3k4me3	Gm12878	GRiNCH-subTAD	0.131
H3k4me3	Gm12878	GRiNCH-TAD	0.159
H3k4me3	Gm12878	GRiNCH-metaTAD	0.181
H3k4me3	Hmec	GRiNCH-subTAD	0.116
H3k4me3	Hmec	GRiNCH-TAD	0.127
H3k4me3	Hmec	GRiNCH-metaTAD	0.143
H3k4me3	Huvec	GRiNCH-subTAD	0.139
H3k4me3	Huvec	GRiNCH-TAD	0.146
H3k4me3	Huvec	GRiNCH-metaTAD	0.179
H3k4me3	K562	GRiNCH-subTAD	0.119
H3k4me3	K562	GRiNCH-TAD	0.137
H3k4me3	K562	GRiNCH-metaTAD	0.143
H3k4me3	Nhek	GRiNCH-subTAD	0.111
H3k4me3	Nhek	GRiNCH-TAD	0.119
H3k4me3	Nhek	GRiNCH-metaTAD	0.134
H3k79me2	Gm12878	GRiNCH-subTAD	0.131
H3k79me2	Gm12878	GRiNCH-TAD	0.157
H3k79me2	Gm12878	GRiNCH-metaTAD	0.181
H3k79me2	Hmec	GRiNCH-subTAD	0.121
H3k79me2	Hmec	GRiNCH-TAD	0.137
H3k79me2	Hmec	GRiNCH-metaTAD	0.147
H3k79me2	Huvec	GRiNCH-subTAD	0.144
H3k79me2	Huvec	GRiNCH-TAD	0.158
H3k79me2	Huvec	GRiNCH-metaTAD	0.173
H3k79me2	K562	GRiNCH-subTAD	0.120
H3k79me2	K562	GRiNCH-TAD	0.142
H3k79me2	K562	GRiNCH-metaTAD	0.152
H3k79me2	Nhek	GRiNCH-subTAD	0.109
H3k79me2	Nhek	GRiNCH-TAD	0.125
H3k79me2	Nhek	GRiNCH-metaTAD	0.127
H3k9ac	Gm12878	GRiNCH-subTAD	0.127
H3k9ac	Gm12878	GRiNCH-TAD	0.151
H3k9ac	Gm12878	GRiNCH-metaTAD	0.181
H3k9ac	Hmec	GRiNCH-subTAD	0.124
H3k9ac	Hmec	GRiNCH-TAD	0.129
H3k9ac	Hmec	GRiNCH-metaTAD	0.156
H3k9ac	Huvec	GRiNCH-subTAD	0.142
H3k9ac	Huvec	GRiNCH-TAD	0.160
H3k9ac	Huvec	GRiNCH-metaTAD	0.192
H3k9ac	K562	GRiNCH-subTAD	0.124
H3k9ac	K562	GRiNCH-TAD	0.144
H3k9ac	K562	GRiNCH-metaTAD	0.145
H3k9ac	Nhek	GRiNCH-subTAD	0.114
H3k9ac	Nhek	GRiNCH-TAD	0.124
H3k9ac	Nhek	GRiNCH-metaTAD	0.143
H4k20me1	Gm12878	GRiNCH-subTAD	0.098
H4k20me1	Gm12878	GRiNCH-TAD	0.113
H4k20me1	Gm12878	GRiNCH-metaTAD	0.130
H4k20me1	Hmec	GRiNCH-subTAD	0.099
H4k20me1	Hmec	GRiNCH-TAD	0.104
H4k20me1	Hmec	GRiNCH-metaTAD	0.092
H4k20me1	Huvec	GRiNCH-subTAD	0.107
H4k20me1	Huvec	GRiNCH-TAD	0.103
H4k20me1	Huvec	GRiNCH-metaTAD	0.101
H4k20me1	K562	GRiNCH-subTAD	0.098
H4k20me1	K562	GRiNCH-TAD	0.100
H4k20me1	K562	GRiNCH-metaTAD	0.113
H4k20me1	Nhek	GRiNCH-subTAD	0.098
H4k20me1	Nhek	GRiNCH-TAD	0.109
H4k20me1	Nhek	GRiNCH-metaTAD	0.111
